# Multivariable G-E interplay in the prediction of educational achievement

**DOI:** 10.1101/865360

**Authors:** A.G. Allegrini, V. Karhunen, J. R. I. Coleman, S. Selzam, K. Rimfeld, S. von Stumm, J.-B. Pingault, R. Plomin

## Abstract

Polygenic scores are increasingly powerful predictors of educational achievement. It is unclear, however, how sets of polygenic scores, which partly capture environmental effects, perform jointly with sets of environmental measures, which are themselves heritable, in prediction models of educational achievement.

Here, for the first time, we systematically investigate gene-environment correlation (rGE) and interaction (GxE) in the joint analysis of multiple genome-wide polygenic scores (GPS) and multiple environmental measures as they predict tested educational achievement (EA). We predict EA in a representative sample of 7,026 16-year-olds, with 20 GPS for psychiatric, cognitive and anthropometric traits, and 13 environments (including life events, home environment, and SES) measured earlier in life. Environmental and GPS predictors were modelled, separately and jointly, in penalized regression models with out-of-sample comparisons of prediction accuracy, considering the implications that their interplay had on model performance.

Jointly modelling multiple GPS and environmental factors significantly improved prediction of EA, with cognitive-related GPS adding unique independent information beyond SES, home environment and life events. We found evidence for rGE underlying variation in EA (rGE = .36; 95% CIs = .29, .43). We estimated that 38% (95% CIs = 29%, 49%) of the GPS effects on EA were mediated by environmental effects, and in turn that 18% (95% CIs =12%, 25%) of environmental effects were accounted for by the GPS model. Lastly, we did not find evidence that GxE effects collectively contributed to multivariable prediction.

Our multivariable polygenic and environmental prediction model suggests widespread rGE and unsystematic GxE contributions to EA in adolescence.
