## Supplementary Tables for "Multivariable G-E interplay in the prediction of educational achievement"

### Sheet: Table1. Descriptive Statistics 
Table S1. Descriptive statistics
Training set	N = 2172							Frequency
		mean	sd	min	max	skew	kurtosis	level = 0	level = 1
sex				0	1			0.5534	0.4465
Age chaos at home		11.2143	0.690982	9.80151	12.9665	-0.338873	-0.953143
Age life events were reported		16.3178	0.682703	14.924	18.757	-0.341088	-1.00321
Age GCSE scores taken		16.2997	0.286097	15.8333	16.75	-0.0320922	-1.24043
SES		0.302037	0.95092	-2.18446	2.39784	-0.0657049	-0.834074
Chaos at home		3.85778	2.02389	0	12	0.56653	0.416715
Moving to new school				0	1			0.7394	0.2605
loss of parent job				0	1			0.9	0.1
involved with drugs				0	1			0.947	0.053
death of close friend				0	1			0.7771	0.2229
hospitalized				0	1			0.92	0.08
breaking up with partner				0	1			0.77	0.23
hospitalization sibling				0	1			0.93	0.07
hospitalization of parent				0	1			0.922	0.078
decrease in parent income				0	1			0.9286	0.0714
decrease in parent arguments				0	1			0.7739	0.226
beginning to date				0	1			0.7711	0.2288
Educational Achievement		9.06884	1.20377	4.5	11	-0.563612	0.15449
Educational Achievement transformed		8.14711e-18	0.997135	-3.3138	3.3138	3.15419e-16	-0.0618928
ADHD PGC 2017		-8.60029	0.22154	-9.35564	-7.91605	-0.0322851	-0.00273432
Anorexia PGC 2017		-10.6668	0.118087	-11.0569	-10.275	0.021778	-0.0355278
ASD iPsych PGC 2018		-8.70683	0.17346	-9.25809	-8.07905	0.0727493	-0.192799
BIP PGC2018		-13.1513	0.302483	-14.0826	-12.0826	0.0518139	-0.0216546
BMI GIANT2018		-0.660736	0.350457	-2.08398	0.604919	-0.061154	0.236799
DepressiveSympt Okbay 2016		-0.203013	0.0737363	-0.476183	0.0771921	-0.0201305	0.110299
EA3 Lee 2018		3.16333	0.273049	2.2801	4.07439	0.0688367	-0.066732
Height GIANT 2018		10.2322	0.580828	8.1762	12.3777	0.0132695	0.08374
Income Hill 2016		1.02139	0.0984417	0.710825	1.4355	0.140645	0.0500879
Insomnia Jansen 2018		-0.534703	0.104304	-0.933864	-0.19567	-0.0253027	0.126707
IQ Savage 2018		2.79584	0.308189	1.50648	3.85571	0.00516589	0.183066
Irritability		0.410213	0.138319	-0.0508085	0.86794	0.0539206	0.0431175
MDD PGC 2018		-5.20264	0.121961	-5.64588	-4.79257	0.0438841	0.0511134
Mood swings		-0.574588	0.145386	-1.15201	-0.118383	0.0270526	-0.0283675
Neuroticism Luciano 2017		-0.61702	0.215857	-1.75515	0.16358	-0.0100809	0.322856
OCD PGC 2017		-1.57452	0.105773	-1.92666	-1.15889	0.0200838	-0.0780074
PTSD PGC 2017		-1.79904	0.0339638	-1.9276	-1.69423	0.0253913	-0.110331
Risk PC1 Linner 2019		1.03949	0.202185	0.296554	1.69661	-0.0622003	0.0105621
SCZ Pardinas 2018		-23.6074	0.461182	-25.2737	-22.1379	-0.0606568	0.139163
SWB Okbay2016		0.187876	0.107219	-0.231028	0.566407	-0.0457115	0.0167474
PC1		0.000344726	0.00956092	-0.0373929	0.0446936	0.0549285	1.51813
PC2		7.64746e-05	0.00936723	-0.0308547	0.0588785	0.561539	2.5649
PC3		4.21189e-05	0.00916232	-0.039274	0.036829	-0.0369991	0.731015
PC4		7.96813e-05	0.00916152	-0.0356281	0.0337488	-0.05531	0.766673
PC5		7.91704e-05	0.00926755	-0.0360467	0.0415294	0.00499513	0.978313
PC6		0.000117881	0.00910879	-0.0326621	0.0432576	0.0605249	0.650526
PC7		9.83783e-05	0.00931023	-0.0344361	0.0439473	-0.0951027	0.60514
PC8		0.000218811	0.00924856	-0.039606	0.0365853	0.0269828	0.8522
PC9		-0.000216208	0.00920159	-0.04717	0.0348933	-0.112671	1.00793
PC10		2.39526e-05	0.00927716	-0.0361783	0.0401944	-0.012332	0.666765
Chip		1.55893	0.496629	1	2	-0.237218	-1.94462
Test set	N = 542							Frequency
		mean	sd	min	max	skew	kurtosis	level = 0	level = 1
sex				0	1			0.6033	0.3966
Age chaos at home		11.2135	0.693096	9.85352	13.3142	-0.230321	-0.864282
Age life events were reported		16.3326	0.685415	14.9952	18.3764	-0.301979	-1.01987
Age GCSE scores taken		16.3135	0.289126	15.8333	16.75	-0.077211	-1.2337
ases		0.291597	0.967564	-2.18496	2.39942	0.00241857	-0.78307
Chaos at home		3.83856	2.03122	0	10	0.353089	-0.0267407
Moving to new school				0	1			0.7343	0.2656
loss of parent job				0	1			0.9132	0.0867
involved with drugs				0	1			0.9649	0.035
death of close friend				0	1			0.7841	0.2158
hospitalized				0	1			0.9243	0.0756
breaking up with partner				0	1			0.7472	0.2527
hospitalization sibling				0	1			0.9188	0.0811
hospitalization of parent				0	1			0.9206	0.0793
decrease in parent income				0	1			0.9151	0.0848
decrease in parent arguments				0	1			0.7449	0.2509
beginning to date				0	1			0.7583	0.2416
Educational Achievement		9.09635	1.16283	5.33333	11	-0.320154	-0.397628
Educational Achievement transformed		1.70198e-17	0.990879	-2.90409	2.90409	3.42732e-16	-0.154161
ADHD PGC 2017		-8.58762	0.226564	-9.24967	-7.72645	0.142965	0.115838
Anorexia PGC 2017		-10.6571	0.122566	-10.9971	-10.2631	0.115869	0.084712
ASD iPsych PGC 2018		-8.69738	0.173858	-9.15257	-8.00966	0.251401	0.268252
BIP PGC2018		-13.1777	0.300611	-13.9801	-12.195	0.204413	0.0948456
BMI GIANT2018		-0.654703	0.337735	-1.74215	0.23988	-0.0214168	-0.424097
DepressiveSympt Okbay 2016		-0.202196	0.072979	-0.436949	-0.0149833	-0.106831	-0.214871
EA3 Lee 2018		3.13908	0.284766	2.19431	4.12054	0.0962103	0.179053
Height GIANT 2018		10.1646	0.587522	8.11529	11.8078	-0.0990339	0.118438
Income Hill 2016		1.0167	0.0981133	0.69965	1.32502	-0.0284935	-0.194528
Insomnia Jansen 2018		-0.536217	0.104416	-0.830096	-0.234132	-0.0562997	-0.155666
IQ Savage 2018		2.80423	0.296295	1.98093	3.77982	0.209938	0.142751
Irritability		0.416044	0.128566	-0.00576043	0.859835	0.0524048	0.186424
MDD PGC 2018		-5.20089	0.128781	-5.63475	-4.77311	-0.275944	0.242966
Mood swings		-0.558919	0.14542	-0.984287	-0.146865	-0.0572986	-0.15017
Neuroticism Luciano 2017		-0.596423	0.207922	-1.24336	-0.0485445	-0.140394	-0.22664
OCD PGC 2017		-1.57568	0.10464	-1.87567	-1.24594	0.0719662	-0.100513
PTSD PGC 2017		-1.79716	0.0318774	-1.89881	-1.69415	0.0582484	0.0880868
Risk PC1 Linner 2019		1.01218	0.200496	0.385142	1.67398	-0.0977592	0.122781
SCZ Pardinas 2018		-23.6272	0.452053	-25.4777	-22.5183	-0.198826	0.132829
SWB Okbay2016		0.183058	0.105188	-0.108792	0.483742	0.0589848	-0.167297
PC1		0.0012086	0.00937149	-0.0367422	0.0348127	-0.0881935	1.44823
PC2		-2.19718e-05	0.00973557	-0.0244947	0.03726	0.517967	0.660877
PC3		-0.0010388	0.00909793	-0.0379985	0.0256198	-0.136754	0.771189
PC4		-0.000229475	0.00871089	-0.0275335	0.0272954	0.0212968	0.29821
PC5		-0.000406594	0.00939132	-0.0376821	0.033187	-0.191804	0.943028
PC6		0.000313392	0.00923857	-0.0304955	0.0309336	-0.097495	0.580558
PC7		-7.15014e-05	0.00916098	-0.034613	0.0272608	-0.0486856	0.146959
PC8		-0.000920189	0.00926281	-0.0405724	0.0342414	0.0178759	1.239
PC9		-0.000328983	0.00900548	-0.0340571	0.0294977	-0.0416022	0.525735
PC10		-0.000525684	0.0094464	-0.0261517	0.0330341	0.234649	0.494784
Chip		1.56089	0.496738	1	2	-0.24469	-1.9437

### Sheet: Table 2. Prediction models
Table S2. Train and Test set fit indices
									CI		Best tuning parameters
	model		mean R2 cv Train	sd R2 cv Train	mean RMSE cv Train	sd RMSE cv Train	RMSE test	R2 test	0.025	0.975	Alpha	Lambda
Elastic Net	E		0.277833	0.0462917	0.851093	0.0368852	0.833251	0.306178	0.245682	0.36673	0.8	0.00630497
	GPS		0.172121	0.0423777	0.911403	0.0362778	0.902187	0.18792	0.135521	0.250552	0.5	0.0273467
	E + GPS		0.329062	0.0466549	0.820249	0.0353234	0.794444	0.370055	0.312414	0.431144	0.6	0.0145653
	E + GPS + E*GPS		0.338364	0.0468587	0.814603	0.0353221	0.796229	0.367194	0.3092	0.4283	0.2	0.0336477
Glinternet	E + GPS + E*GPS + E*E + GPS*GPS						0.7997	0.365	0.3041	0.4316	NA	0.000613129
Table S2b. Bootstrapped R2 median difference and 95% confidence intervals for prediction models tested.
Prediciton model comparison		Bootstrapped R2 difference	95% CI (lower/upper bound)
Joint model - Environment		0.0639737	0.03227	0.09539
Joint model - Polygenic scores		0.181616	0.130125	0.233443

### Sheet: Table 3. Partial coefficients 
Table S3. Inference GCSE
names	coefNaive	pvalNaive	lciNaive	uciNaive	coefTest	pvalTest	lciTest	uciTest	coefCond	pvalCond	lciCond	uciCond
chaos at home	-0.161534	1.74355e-19	-0.196285	-0.126783	-0.128482	0.000358417	-0.198737	-0.0582275	-0.161881	0	-0.197988	-0.132537
moving to new school	-0.0753802	2.08328e-05	-0.110038	-0.0407221	-0.0939247	0.00862996	-0.163913	-0.0239361	-0.0752103	2.22015e-05	-0.10439	-0.0457722
involved with drugs	-0.0611111	0.000659951	-0.0962485	-0.0259737	-0.0524106	0.137126	-0.121565	0.0167442	-0.0609133	0.000705822	-0.0908203	-0.0306404
hospitalized	-0.0390718	0.0279566	-0.0739099	-0.00423369	-0.0300565	0.407412	-0.101273	0.04116	-0.0393903	0.0277437	-0.0688399	-0.00602578
loss of parent job	-0.0451985	0.0181636	-0.082692	-0.00770507	-0.0312298	0.394438	-0.103214	0.0407546	-0.0447575	0.0196908	-0.0765565	-0.00959404
breaking up	-0.029815	0.106872	-0.0660617	0.00643176	-0.0660668	0.0715126	-0.137937	0.00580379	-0.0295843	0.111092	-0.0608116	0.011935
decrease parent arguments	-0.0276516	0.119189	-0.0624388	0.00713568	-0.0043541	0.903551	-0.0749099	0.0662017	-0.0276537	0.12044	-0.0572287	0.0125358
irritability	-0.0245341	0.185229	-0.0608389	0.0117708	0.0270827	0.46196	-0.0451908	0.0993561	-0.0909091	0.251832	-0.203154	0.131872
beginning to date	-0.0194366	0.289175	-0.055389	0.0165158	-0.0480151	0.189569	-0.119825	0.0237951	-0.0193938	0.292265	-0.0494069	0.0370082
death of close friend	-0.0199646	0.262091	-0.0548669	0.0149377	-0.0612628	0.0845736	-0.13091	0.00838424	-0.0198355	0.266794	-0.05049	0.0322626
Height GIANT 2018	-0.0199839	0.265046	-0.0551368	0.0151691	0.0229731	0.519346	-0.0470213	0.0929674	-0.0203439	0.258467	-0.0497686	0.0314038
BMI GIANT 2018	-0.0177008	0.313915	-0.0521626	0.0167609	-0.0335358	0.339814	-0.102494	0.0354219	-0.0178679	0.311796	-0.0463131	0.0380236
ASD iPsych PGC2 018	0.0195132	0.284698	-0.016247	0.0552733	-0.0189894	0.608559	-0.0917891	0.0538104	0.021895	0.235276	-0.0291751	0.054021
Income Hill 2016	0.0179528	0.344772	-0.0193035	0.0552091	-0.0214046	0.560846	-0.0936613	0.0508521	0.0176669	0.353925	-0.0477421	0.0520292
mood swings	0.0222298	0.209697	-0.0125128	0.0569725	0.0287902	0.415587	-0.0406296	0.09821	0.0467922	0.134968	-0.0260204	0.0906604
PTSD PGC2017	0.0239494	0.173481	-0.0105453	0.058444	0.033072	0.344276	-0.0355641	0.101708	0.0249141	0.158049	-0.0178249	0.0538347
OCD PGC2017	0.0289832	0.0990796	-0.00546315	0.0634297	0.0351653	0.313605	-0.0333254	0.103656	0.0286078	0.104246	-0.0102401	0.0576678
SCZ Pardinas 2018	0.0287789	0.148289	-0.0102478	0.0678055	0.0335938	0.394138	-0.0437905	0.110978	0.0337153	0.222408	-0.0400811	0.071762
decrease parent income	0.0402019	0.0363936	0.00254874	0.0778551	-0.0347655	0.353886	-0.108371	0.0388396	0.0402823	0.0375958	0.00336027	0.0761003
BIP PGC 2018	0.0304945	0.121113	-0.00806906	0.069058	0.00989085	0.797096	-0.0656464	0.0854281	0.0309017	0.117404	-0.013491	0.063428
Insomnia Jansen 2018	0.047367	0.00719927	0.0128362	0.0818978	-0.0106428	0.764178	-0.0803012	0.0590156	0.0464199	0.00954095	0.0147999	0.0761919
IQ Savage 2018	0.121255	4.04822e-09	0.0809971	0.161512	0.157642	0.000185748	0.0753824	0.239902	0.121937	3.36314e-09	0.0877415	0.155915
EA3 Lee 2018	0.161408	2.73792e-13	0.118361	0.204454	0.164033	0.000173343	0.0788392	0.249226	0.16161	1.04106e-12	0.124908	0.198277
SES at recruitment	0.363254	6.0271e-74	0.325598	0.400909	0.356273	2.74155e-19	0.281376	0.431171	0.362817	1.4078e-14	0.322827	0.394828
Note. Naïve = coefficients from multiple regression of selected variables in training set; Test = coefficients from multiple regression of selected variables in test set; Cond = coefficients estimated with a conditional probability from truncated distribution.

### Sheet: Table 4. rGE mediation
Table 4. Mediation models bootstrapped estimates and 95% Confidence Intervals.
	Environemtnally mediated effects			Genetically mediated effects (genetic confounding)
	Beta	lower CI	Upper CI	Beta	lower CI	Upper CI
Y~X	0.268	0.192	0.34	0.455	0.394	0.511
Y~M	0.457	0.393	0.521	0.268	0.2	0.337
M~X	0.364	0.296	0.433	0.365	0.289	0.435
a*b	0.166	0.132	0.205	0.098	0.068	0.134
c+(a*b)	0.434	0.364	0.497	0.553	0.502	0.601
ab/total	0.385	0.294	0.491	0.178	0.122	0.247
Note. Y = outcome; X = predictor; M = mediator; Y~X = effects of X on Y while controlling for M; Y ~ M = effects of M on Y while controlling for X; M~X effects of X on M; a*b = indirect path; c+(a*b) = total effects; ab/total = percentage of effect mediated.
	6
	9

### Sheet: Table 5. GxE Interactions
Table S5. List of interactions between significant main effets identified through Glinternet (in order of discovery)
Main effect 1	Main effect 2			Effect size interaction
Chaos	Risk_PC1_Linner2019			0.0128252
Moving to new school	Loss of parent job			0.00120642
SES	BIP_PGC2018			-0.00918694
SES	Height_GIANT2018			-0.00613223
SES	Insomnia_Jansen2018			0.000318691
Involved with drugs	mood_swings_1920_UKB2017			-0.00213261
death close friend	IQ_Savage2018			-0.00382273
death close friend	Risk_PC1_Linner2019			-4.33531e-05
hospitalized	ASD_iPsychPGC2018			0.000213378
hospitalized	OCD_PGC2017			0.00404037
breaking up	decrease in parent arguments			-0.00943319
breaking up	ASD_iPsychPGC2018			0.00227982
breaking up	Insomnia_Jansen2018			-0.00282074
ADHD_PGC2017	MDD_excl23andme_PGC2018			-0.00229102
ADHD_PGC2017	SCZ_Pardinas2018			-0.00376781
Anorexia_PGC2017	OCD_PGC2017			0.000168352
BIP_PGC2018	Risk_PC1_Linner2019			0.00577522
EA3_Lee2018	Height_GIANT2018			-0.00441849
EA3_Lee2018	Income_Hill2016			-0.00465637
EA3_Lee2018	PTSD_PGC2017			-0.00198058
Income_Hill2016	SWB_Okbay2016			-0.00225474
Insomnia_Jansen2018	IQ_Savage2018			0.00451082
Table S5 b. List GxE interactions introducted in Elastic Net model (absolute effect size in descending order)						V1				weights	ABDweights
ENV	GPS	weight	absolute weight			1
Chaos	Risk_PC1_Linner2019	0.0128252	0.0128252			3
SES	BIP_PGC2018	-0.00918694	0.00918694			4
SES	Height_GIANT2018	-0.00613223	0.00613223			10
hospitalized	OCD_PGC2017	0.00404037	0.00404037			7
death close friend	IQ_Savage2018	-0.00382273	0.00382273			13
breaking up	Insomnia_Jansen2018	-0.00282074	0.00282074			12
breaking up	ASD_iPsychPGC2018	0.00227982	0.00227982			6
Involved with drugs	mood_swings_1920_UKB2017	-0.00213261	0.00213261			5
SES	Insomnia_Jansen2018	0.000318691	0.000318691			9
hospitalized	ASD_iPsychPGC2018	0.000213378	0.000213378			8
death close friend	Risk_PC1_Linner2019	-4.33531e-05	4.33531e-05

### Sheet: Table 6. Summary statistics
Table S6. GWAS Summary statistics
Trait				Cases	Controls	Sample Size	h2	se	Download link for summary stats
ADHD				20183	35191	55374	0.22	0.01	http://www.med.unc.edu/pgc/results-and-downloads/data-use-agreement-forms/copy_of_ADHDEA2017_data_download_agreement
Anorexia Nervosa				3495	10982	14477	0.2	0.02	http://www.med.unc.edu/pgc/results-and-downloads
Autism Spectrum Disorder				18381	27969	46350	0.118	0.01	https://www.med.unc.edu/pgc/results-and-downloads
Bipolar Disorder				20352	31358	51710	0.2	0.3	https://www.dropbox.com/s/kzg4hhttihva95d/2395_4.gwas.imputed_v3.male.tsv.bgz?dl=0 -O 2395_4.gwas.imputed_v3.male.tsv.bgz
BMI						681275	0.246	0.037	https://portals.broadinstitute.org/collaboration/giant/images/c/c8/Meta-analysis_Locke_et_al%2BUKBiobank_2018_UPDATED.txt.gz
Depressive Symptoms						161460	0.091	0.007	https://www.thessgac.org/data
Years of Education (EA3) excluding 23andMe						766345	0.106	0.0026	https://www.dropbox.com/s/y3tkhblvbrzilzl/GWAS_EduYears_excl23andMe.txt?dl=0
Standing Height						693529	0.483	0.037	https://portals.broadinstitute.org/collaboration/giant/images/6/63/Meta-analysis_Wood_et_al%2BUKBiobank_2018.txt.gz
Household Income						112151	0.11	0.007	http://www.ccace.ed.ac.uk/node/335
Insomnia						113006	0.11	0.009	http://ctg.cncr.nl/software/summary_statistics
Intelligence (IQ3) excluding TEDS						266453	0.19	0.01	correspondence
Irritability				90282	232386	322668	0.1174	0.0122	https://www.dropbox.com/s/r8tcj6ppl7lpq28/1940.assoc.tsv.gz?dl=0%20-O%201940.assoc.tsv.gz
MDD no 23andme				59851	113154	173005	0.087	0.004	https://www.med.unc.edu/pgc/results-and-downloads/downloads
Mood swings				148601	180827	329428	0.1075	0.00637	https://www.dropbox.com/s/4on2uuwif6dg5y5/1920.assoc.tsv.gz?dl=0%20-O%201920.assoc.tsv.gz
Neuroticism						170911	0.0881	0.0068	https://www.thessgac.org/data
OCD				2688	7037	9725	0.28	0.04	http://www.med.unc.edu/pgc/results-and-downloads/data-use-agreement-forms/pgc-ocd_aug2017.zip%20data_download_agreement
PTSD				2424	7113	9537	0.18	0.06	https://www.med.unc.edu/pgc/results-and-downloads/data-use-agreement-forms/PTSD%20EA_data_download_agreement
Risk - First PC from automobile speading, drinks per week, ever smoker, sexual partners						315894	0.156	0.004	https://www.thessgac.org/data
Schizophrenia				40675	64643	105318	0.24	0.0068	http://walters.psycm.cf.ac.uk
Well-being						298420	0.047	0.004	http://ssgac.org/documents/SWB_Full.txt.gz

### Sheet: Table 7. GPS_Lassosum
Table S7. parameter tuning for lassosum GPS
	tuning parameters
GPS names	s	lambda	N best beta	R2% validation
ADHD_PGC2017	0.2	0.0297635	1	0.0037
Anorexia_PGC2017	0.9	0.00428133	267191	0.5475
ASD_iPsychPGC2018	0.9	0.00428133	160891	0.0851
BIP_PGC2018	1	0.00127428	179168	0.3672
BMI_GIANT2018	1	0.078476	6	0.0057
DepressiveSympt_Okbay2016	1	0.0143845	1	0.0002
EA3_Lee2018	0.5	0.001	308655	15.7782
Height_GIANT2018	0.9	0.001	297190	0.166
Income_Hill2016	0.9	0.001	277885	2.7273
Insomnia_Jansen2018	0.2	0.00695193	154	0.0782
IQ_Savage2018	0.9	0.001	336034	9.1034
irritability_1940_UKB2017	0.2	0.0112884	24	0.0263
MDD_excl23andme_PGC2018	0.2	0.00885867	29	0.004
mood_swings_1920_UKB2017	0.2	0.0112884	19	0.0138
Neuroticism_Luciano2017	0.2	0.1	16	0.0193
OCD_PGC2017	1	0.0379269	180	0.2177
PTSD_PGC2017	0.5	0.0112884	114	0.4297
Risk_PC1_Linner2019	1	0.0183298	93	0.0799
